# Copper stress upregulates oxidative stress response, histidine production and iron acquisition genes in *E. coli*

**DOI:** 10.64898/2026.03.12.711415

**Authors:** Hanna Ainelo, Karola Jõearu, Andres Ainelo, Angela Ivask

## Abstract

Copper is widely used as a fast-acting antimicrobial, yet the strategies that allow bacteria to survive copper stress remain incompletely understood. Here, we characterize the transcriptional responses of *Escherichia coli* MG1655 to excess ionic copper using RNA sequencing and a genome-wide GFP-based promoter library. We applied 2 mM copper, which slows growth, and 8 mM copper, a near-lethal concentration. RNA-seq revealed extensive transcriptome remodeling, with 487 genes upregulated at 2 mM and 364 at 8 mM. Both concentrations strongly induced canonical copper-responsive systems, oxidative stress defenses, histidine biosynthesis, and multiple iron acquisition pathways – including enterobactin biosynthesis and transport – despite external iron failing to reduce copper toxicity. At 2 mM copper, additional pathways were activated, including heat-shock and protein-folding functions as well as lipid A, methionine and arginine biosynthesis. Copper exposure also repressed large gene sets: 486 genes at 2 mM, enriched for biofilm formation and pH elevation, and 217 genes at 8 mM, enriched for anaerobic metabolism. In contrast to the robust RNA seq results, we investigated the Horizon Discovery *E. coli* genome-wide GFP based promoter library as an alternative screening tool. However, in our experiments it showed low signal to noise ratios, limiting its suitability for large scale gene expression screening.
