## Supplementary file 2 - RNAseq differentially expressed genes for "Copper stress upregulates oxidative stress response, histidine production and iron acquisition genes in *E. coli*"

### Sheet: upregulated 2 mM Cu versus 0
Enrichment FDR	Enriched Genes	Pathway Genes	Fold Enrichment	Pathway	Genes
7.3197493137778e-08	24	60	3.83718916243969	GO:0009408 response to heat	hslV hslR sodA groS clpP moaA groL dnaJ hflC hslO htpG rpoD hflK ibpA lon ibpB grpE clpB degP dnaK hslU marR pspA rpoH
5.37557983063641e-07	8	8	9.4330900243309	GO:0009239 enterobactin biosynthetic process	entE entC entH entD entF entB ybdZ entA
3.29256001373647e-06	8	10	8.38496891051636	GO:0000105 histidine biosynthetic process	hisF hisA hisH hisI hisG hisC hisB hisD
3.29256001373647e-06	8	9	8.38496891051636	GO:0044718 siderophore transmembrane transport	fhuB cirA fiu fhuE fhuC fhuA fecA fepA
2.96283235388869e-07	16	30	5.03098134630981	GO:0006879 intracellular iron ion homeostasis	fiu ybiX fhuA fecD tonB fecC fecB fecR iscU fhuE fecA cirA exbB fecI fepA exbD
2.96020935698824e-12	15	16	8.84352189781022	GO:0033214 siderophore-dependent iron import into cell	fepA fecD fecC fhuA nfeF fhuE fepG fes fecA fiu fecB fhuF fhuB cirA fepD
1.87160658162703e-05	7	8	8.25395377128954	GO:0015891 siderophore transport	fhuE entS fiu fhuA tonB fepA fecA
1.68917824389732e-09	16	23	6.56214958214323	GO:0016226 iron-sulfur cluster assembly	nfuA sufB sufS iscU erpA iscS sufC sufD hscA sufA sufE iscX fdx ygfZ fpr iscA
1.47508803083507e-05	9	13	6.53060078607524	GO:0046688 response to copper ion	cusF cusC cusR bhsA hprS cusB cueO comR cusA
1.47508803083507e-05	10	16	5.89568126520681	GO:0009086 methionine biosynthetic process	metA metF metH metE mmuP metC metL metB metR thrA
1.32801239823346e-05	8	10	7.54647201946472	GO:0033212 iron import into cell	fecC fepB fecD fepC feoC fepD fecB fepG
1.08705680323027e-12	22	32	6.48524939172749	GO:0006826 iron ion transport	fepD fepA fiu fecB fhuE fecI fhuA afuC fhuC fhuB fhuD fepC fecD fes feoB cirA fecA feoA fecR fecC fepG fepB
0.000985421148371884	6	9	6.28872668288727	GO:0051085 chaperone cofactor-dependent protein refolding	hscA grpE dnaK groL dnaJ groS
0.00095740370980369	10	24	3.93045417680454	GO:0009245 lipid A biosynthetic process	lpxT arnT arnD arnC arnE eptA lpxC arnB arnA eptB
0.000949772031584397	5	6	7.86090835360908	GO:0010041 response to iron(III) ion	basR basS arnE arnT arnD
0.000949772031584397	5	6	7.86090835360908	GO:0015685 ferric-enterobactin import into cell	fepD fepB fepA fepC fepG
0.000949772031584397	11	29	3.70585679527285	GO:0006457 protein folding	dnaK dnaJ grpE degP hscB groL hscA groS hslO ppiA htpG
0.000949772031584397	15	52	2.94784063260341	GO:0006979 response to oxidative stress	nfuA ahpC ydbK katG sodA ahpF sufE oxyR hslO sufA sufD degP fumC soxR ytfK
0.000416611173865831	8	14	5.39033715676051	GO:0006526 arginine biosynthetic process	argE argI argH argF argA argB argC argD

### Sheet: upregulated 8 mM Cu versus 0
Enrichment FDR	nGenes	Pathway Genes	Fold Enrichment	Pathway	Genes
6.35481188399456e-06	6	6	11.8865030674847	GO:0015685 ferric-enterobactin import into cell	fepE fepD fepB fepA fepC fepG
1.23912513806085e-07	8	8	11.8865030674847	GO:0009239 enterobactin biosynthetic process	entE entC entH entD entF entB ybdZ entA
6.02675647771066e-07	8	10	10.5657805044308	GO:0000105 histidine biosynthetic process	hisF hisA hisH hisI hisG hisC hisB hisD
6.02675647771066e-07	8	9	10.5657805044308	GO:0044718 siderophore transmembrane transport	fhuB cirA fiu fhuE fhuC fhuA fecA fepA
6.58264324776654e-12	14	16	10.4006901840491	GO:0033214 siderophore-dependent iron import into cell	fepA fecC fhuA nfeF fhuE fepG fes fecA fiu fecB fhuF fhuB cirA fepD
4.33484219355603e-06	7	8	10.4006901840491	GO:0015891 siderophore transport	fhuE entS fiu fhuA tonB fepA fecA
0.000329161895213378	5	6	9.90541922290389	GO:0010041 response to iron(III) ion	basR basS arnE arnT arnD
2.34621719591437e-16	23	32	8.5434240797546	GO:0006826 iron ion transport	fepD fepA fiu fecB fhuE fecI fhuA afuC fhuC fhuB fepE fhuD mntH fepC fes feoB cirA fecA feoA fecR fecC fepG fepB
4.19925456075719e-05	7	10	8.32055214723926	GO:0033212 iron import into cell	fecC fepB fepC feoC fepD fecB fepG
2.68017771111383e-06	9	13	8.22911750825861	GO:0046688 response to copper ion	cusF cusC cusR bhsA hprS cusB cueO comR cusA
1.23912513806085e-07	15	30	5.94325153374233	GO:0006879 intracellular iron ion homeostasis	fiu ybiX fhuA tonB fecC fecB fecR iscU fhuE fecA cirA exbB fecI fepA exbD
1.15876971561731e-05	11	23	5.68484929314484	GO:0016226 iron-sulfur cluster assembly	nfuA sufB sufS iscU iscS sufC sufD sufA sufE fpr iscA
3.11279291613337e-06	17	52	4.20980316973415	GO:0006979 response to oxidative stress	acnA nfuA azoR ydbK katG sodA ahpF putA sufE sufA efeO sufD degP fumC soxR yhbO ytfK

### Sheet: downregulated 2 mM versus 0
Enrichment FDR	nGenes	Pathway Genes	Fold Enrichment	Pathway	Genes
5.6008693432479e-06	17	48	4.37255031342791	GO:0007155 cell adhesion	fimH fimF yadL fimG fimI yqiI ycgV yadM ygiL elfG ypjA fliD ybgO elfA fimA yadC sfmA
0.000170314270736862	6	6	9.00230946882217	GO:0051454 intracellular pH elevation	gadB adiA gadC gadA kefC kefF
0.000376994492535568	14	45	3.70683331069148	GO:0043709 cell adhesion involved in single-species biofilm formation	fimI yadC elfA fimG fimF cdgI yadM yadL ygiL pgaD elfG fimH sfmA fimA

### Sheet: downregulated 8 mM versus 0
Enrichment FDR	nGenes	Pathway Genes	Fold Enrichment	Pathway	Genes
2.14572152899626e-06	7	16	16.8521739130435	GO:0006007 glucose catabolic process	hycD hycC hycB hycG hycF fdhF hycE
2.14572152899626e-06	13	68	6.84619565217391	GO:0009061 anaerobic respiration	hycF hycE dcuB hycC hycD hycB hycG fdhF hyaA hybB hybA hybO hyaC
5.64545611788683e-06	7	19	13.8782608695652	GO:0015944 formate oxidation	hycB fdhF hycC hycG hycE hycF hycD
5.64545611788683e-06	10	46	8.02484472049689	GO:0019645 anaerobic electron transport chain	hyaA hycD fdhF hybB hyaC hycB hycC hycE hycF hycG
